# Gene Silencing in Plants by Artificial Small RNAs Derived from Minimal Precursors and Expressed via Tobacco Rattle Virus

**DOI:** 10.1101/2025.03.27.645721

**Authors:** María Juárez-Molina, Ana Alarcia, Anamarija Primc, Iván Ortega-Miralles, Adriana E. Cisneros, Alberto Carbonell

## Abstract

Highly specific, second-generation RNA interference tools are based on artificial small RNAs (art-sRNAs), such as artificial microRNAs (amiRNAs) and synthetic trans-acting small interfering RNAs (syn-tasiRNAs). Recent progress includes the use of minimal-length precursors to express art-sRNAs in plants. These minimal precursors retain the minimal structural elements for recognition and efficient processing by host enzymes. They yield high amounts of art-sRNAs and remain stable when incorporated into potato virus X-based viral vectors for art-sRNA-mediated virus-induced gene silencing (art-sRNA-VIGS). However, further adaptation to new viral vector systems with reduced symptomatology is needed to improve the versatility of art-sRNA-VIGS. Here, we developed a novel platform based on tobacco rattle virus (TRV) –a widely used viral vector inducing minimal or no symptoms– for the delivery of art-sRNAs into plants. TRV was engineered to express authentic amiRNAs and syn-tasiRNAs from minimal precursors in *Nicotiana benthamiana*, resulting in robust and highly specific silencing of endogenous genes. Notably, the expression of syn-tasiRNAs through TRV conferred strong resistance against tomato spotted wilt virus, an economically important pathogen. Furthermore, we established a transgene-free approach by applying TRV-containing crude extracts through foliar spraying, eliminating the need for stable genetic transformation. In summary, our results highlight the unique advantages of minimal precursors and extend the application of art-sRNA-VIGS beyond previously established viral vector systems, providing a scalable, rapid and highly specific tool for gene silencing.

**Key message:** We developed a novel tobacco rattle virus-based platform for the transgene-free expression of both artificial microRNAs and synthetic trans-acting small interfering RNAs for efficient gene silencing in plants.
