## Supplementary material for "Gene Silencing in Plants by Artificial Small RNAs Derived from Minimal Precursors and Expressed via Tobacco Rattle Virus": Data S1

### Sheet: NbmiR482aTS-NbSu
smallRNA sequence	size	reads	RPMs	precursor	start	end	description
TGTATGACTCCCGGAATTCCA	21	1764	169.698	NbmiR482aTS-NbSu	34	54	syn-tasiR-NbSu
TGTATGACTCCCGGAATTCC	20	757	72.824	NbmiR482aTS-NbSu	34	53
TTATGTATGACTCCCGGAATT	21	641	61.6647	NbmiR482aTS-NbSu	31	51
ATTTATGTATGACTCCCGGAA	21	562	54.0649	NbmiR482aTS-NbSu	29	49
AATAGACCATTTATGTATGACT	22	542	52.1409	NbmiR482aTS-NbSu	21	42
TATGTATGACTCCCGGAATTCC	22	531	51.0827	NbmiR482aTS-NbSu	32	53
CGGGAATAGACCATTTATGTATG	23	518	49.832	NbmiR482aTS-NbSu	17	39
ATGTATGACTCCCGGAATTCC	21	469	45.1182	NbmiR482aTS-NbSu	33	53
GGAATAGACCATTTATGTATG	21	358	34.4399	NbmiR482aTS-NbSu	19	39
TTTATGTATGACTCCCGGAATT	22	279	26.84	NbmiR482aTS-NbSu	30	51
GGGAATAGACCATTTATGTATG	22	222	21.3566	NbmiR482aTS-NbSu	18	39
ATTTATGTATGACTCCCGGAAT	22	189	18.182	NbmiR482aTS-NbSu	29	50
TTTATGTATGACTCCCGGAAT	21	178	17.1238	NbmiR482aTS-NbSu	30	50
ATGTATGACTCCCGGAATTCCA	22	176	16.9314	NbmiR482aTS-NbSu	33	54
GAATAGACCATTTATGTATG	20	175	16.8351	NbmiR482aTS-NbSu	20	39
TGGGGGGAGTCGGGAATAGACC	22	163	15.6807	NbmiR482aTS-NbSu	7	28
TGTATGACTCCCGGAATTCCAA	22	154	14.8149	NbmiR482aTS-NbSu	34	55
GAATAGACCATTTATGTATGA	21	140	13.4681	NbmiR482aTS-NbSu	20	40
CGGGAATAGACCATTTATGTA	21	120	11.5441	NbmiR482aTS-NbSu	17	37
ATAGACCATTTATGTATGACT	21	107	10.2935	NbmiR482aTS-NbSu	22	42
GAATAGACCATTTATGTATGAC	22	100	9.62009	NbmiR482aTS-NbSu	20	41
GGGGAGTCGGGAATAGACCATT	22	97	9.33148	NbmiR482aTS-NbSu	10	31
TATGTATGACTCCCGGAATTC	21	95	9.13908	NbmiR482aTS-NbSu	32	52
TGGTATGGGGGGAGTCGGGAAT	22	92	8.85048	NbmiR482aTS-NbSu	2	23
CGGGAATAGACCATTTATGTAT	22	82	7.88847	NbmiR482aTS-NbSu	17	38
ATTTATGTATGACTCCCGGA	20	78	7.50367	NbmiR482aTS-NbSu	29	48
TAGACCATTTATGTATGACTCC	22	72	6.92646	NbmiR482aTS-NbSu	23	44
TTATGTATGACTCCCGGAATTC	22	72	6.92646	NbmiR482aTS-NbSu	31	52
CCATTTATGTATGACTCCCGGA	22	71	6.83026	NbmiR482aTS-NbSu	27	48
GGGAGTCGGGAATAGACCATT	21	67	6.44546	NbmiR482aTS-NbSu	11	31
TCGGGAATAGACCATTTATGTATG	24	66	6.34926	NbmiR482aTS-NbSu	16	39
TCGGGAATAGACCATTTATGTA	22	63	6.06065	NbmiR482aTS-NbSu	16	37
GGGGGAGTCGGGAATAGACCA	21	61	5.86825	NbmiR482aTS-NbSu	9	29
GTGGTATGGGGGGAGTCGGGA	21	59	5.67585	NbmiR482aTS-NbSu	1	21
AATAGACCATTTATGTATGAC	21	59	5.67585	NbmiR482aTS-NbSu	21	41
CATTTATGTATGACTCCCGGA	21	52	5.00244	NbmiR482aTS-NbSu	28	48
GTGGTATGGGGGGAGTCGGG	20	50	4.81004	NbmiR482aTS-NbSu	1	20
TATGGGGGGAGTCGGGAATAGA	22	50	4.81004	NbmiR482aTS-NbSu	5	26
GGAATAGACCATTTATGTATGACT	24	50	4.81004	NbmiR482aTS-NbSu	19	42
TATGTATGACTCCCGGAATT	20	49	4.71384	NbmiR482aTS-NbSu	32	51
TTTATGTATGACTCCCGGAATTCC	24	48	4.61764	NbmiR482aTS-NbSu	30	53
GGGGGAGTCGGGAATAGACCAT	22	47	4.52144	NbmiR482aTS-NbSu	9	30
GGGGAGTCGGGAATAGACCAT	21	44	4.23284	NbmiR482aTS-NbSu	10	30
TATGGGGGGAGTCGGGAATAG	21	43	4.13664	NbmiR482aTS-NbSu	5	25
GTGGTATGGGGGGAGTCGGGAA	22	39	3.75183	NbmiR482aTS-NbSu	1	22
GTATGACTCCCGGAATTCCA	20	39	3.75183	NbmiR482aTS-NbSu	35	54
GTATGGGGGGAGTCGGGAATAG	22	35	3.36703	NbmiR482aTS-NbSu	4	25
AGACCATTTATGTATGACTCC	21	35	3.36703	NbmiR482aTS-NbSu	24	44
GTATGGGGGGAGTCGGGAATA	21	34	3.27083	NbmiR482aTS-NbSu	4	24
CCATTTATGTATGACTCCCGG	21	34	3.27083	NbmiR482aTS-NbSu	27	47
GGTATGGGGGGAGTCGGGAAT	21	33	3.17463	NbmiR482aTS-NbSu	3	23
TCGGGAATAGACCATTTATGT	21	33	3.17463	NbmiR482aTS-NbSu	16	36
TGGTATGGGGGGAGTCGGGA	20	32	3.07843	NbmiR482aTS-NbSu	2	21
GGAATAGACCATTTATGTATGA	22	32	3.07843	NbmiR482aTS-NbSu	19	40
GGTATGGGGGGAGTCGGGAATA	22	30	2.88603	NbmiR482aTS-NbSu	3	24
TGGGGGGAGTCGGGAATAGAC	21	28	2.69362	NbmiR482aTS-NbSu	7	27
GGGGGGAGTCGGGAATAGACC	21	28	2.69362	NbmiR482aTS-NbSu	8	28
AATAGACCATTTATGTATG	19	28	2.69362	NbmiR482aTS-NbSu	21	39
ATGGGGGGAGTCGGGAATAGA	21	27	2.59742	NbmiR482aTS-NbSu	6	26
GGGGGAGTCGGGAATAGACC	20	26	2.50122	NbmiR482aTS-NbSu	9	28
TCGGGAATAGACCATTTATG	20	25	2.40502	NbmiR482aTS-NbSu	16	35
CGGGAATAGACCATTTATG	19	25	2.40502	NbmiR482aTS-NbSu	17	35
ACCATTTATGTATGACTCCCGG	22	23	2.21262	NbmiR482aTS-NbSu	26	47
TATGTATGACTCCCGGAATTCCA	23	22	2.11642	NbmiR482aTS-NbSu	32	54
TGGTATGGGGGGAGTCGGGAA	21	20	1.92402	NbmiR482aTS-NbSu	2	22
GGGAATAGACCATTTATGTAT	21	20	1.92402	NbmiR482aTS-NbSu	18	38
TAGACCATTTATGTATGACTC	21	18	1.73162	NbmiR482aTS-NbSu	23	43
TATGTATGACTCCCGGAATTCCAA	24	17	1.63541	NbmiR482aTS-NbSu	32	55
TTATGTATGACTCCCGGAATTCC	23	16	1.53921	NbmiR482aTS-NbSu	31	53
TGGTATGGGGGGAGTCGGGAATA	23	14	1.34681	NbmiR482aTS-NbSu	2	24
CGGGAATAGACCATTTATGT	20	14	1.34681	NbmiR482aTS-NbSu	17	36
TTATGTATGACTCCCGGAAT	20	14	1.34681	NbmiR482aTS-NbSu	31	50
GACCATTTATGTATGACTCCC	21	12	1.15441	NbmiR482aTS-NbSu	25	45
CATTTATGTATGACTCCCGGAA	22	12	1.15441	NbmiR482aTS-NbSu	28	49
ATGTATGACTCCCGGAATTCCAA	23	12	1.15441	NbmiR482aTS-NbSu	33	55
GGGGAGTCGGGAATAGACC	19	11	1.05821	NbmiR482aTS-NbSu	10	28
GGGAGTCGGGAATAGACCATTT	22	11	1.05821	NbmiR482aTS-NbSu	11	32
TTTATGTATGACTCCCGGAA	20	11	1.05821	NbmiR482aTS-NbSu	30	49
TGTATGACTCCCGGAATTC	19	11	1.05821	NbmiR482aTS-NbSu	34	52
TAGACCATTTATGTATGACT	20	10	0.962009	NbmiR482aTS-NbSu	23	42
GACCATTTATGTATGACTCCCG	22	10	0.962009	NbmiR482aTS-NbSu	25	46
CCATTTATGTATGACTCCCGGAAT	24	10	0.962009	NbmiR482aTS-NbSu	27	50
ATTTATGTATGACTCCCGGAATT	23	10	0.962009	NbmiR482aTS-NbSu	29	51
TATGACTCCCGGAATTCCA	19	10	0.962009	NbmiR482aTS-NbSu	36	54
TGGTATGGGGGGAGTCGGGAATAG	24	9	0.865808	NbmiR482aTS-NbSu	2	25
GTATGGGGGGAGTCGGGAAT	20	9	0.865808	NbmiR482aTS-NbSu	4	23
GGGGGGAGTCGGGAATAGACCA	22	9	0.865808	NbmiR482aTS-NbSu	8	29
TATGTATGACTCCCGGAAT	19	9	0.865808	NbmiR482aTS-NbSu	32	50
CATTTATGTATGACTCCCGG	20	8	0.769607	NbmiR482aTS-NbSu	28	47
GAGTCGGGAATAGACCATTTA	21	7	0.673406	NbmiR482aTS-NbSu	13	33
AGACCATTTATGTATGACTCCC	22	7	0.673406	NbmiR482aTS-NbSu	24	45
TTATGTATGACTCCCGGAATTCCA	24	7	0.673406	NbmiR482aTS-NbSu	31	54
GTATGACTCCCGGAATTCC	19	7	0.673406	NbmiR482aTS-NbSu	35	53
GGAATAGACCATTTATGTATGAC	23	6	0.577205	NbmiR482aTS-NbSu	19	41
CCATTTATGTATGACTCCCGGAA	23	6	0.577205	NbmiR482aTS-NbSu	27	49
CATTTATGTATGACTCCCGGAATT	24	6	0.577205	NbmiR482aTS-NbSu	28	51
GGTATGGGGGGAGTCGGGA	19	5	0.481004	NbmiR482aTS-NbSu	3	21
GTATGGGGGGAGTCGGGAATAGA	23	5	0.481004	NbmiR482aTS-NbSu	4	26
TATGGGGGGAGTCGGGAATAGACC	24	5	0.481004	NbmiR482aTS-NbSu	5	28
GGGAATAGACCATTTATGTA	20	5	0.481004	NbmiR482aTS-NbSu	18	37
GGGAATAGACCATTTATGTATGAC	24	5	0.481004	NbmiR482aTS-NbSu	18	41
ATAGACCATTTATGTATGAC	20	5	0.481004	NbmiR482aTS-NbSu	22	41
ATAGACCATTTATGTATGACTC	22	5	0.481004	NbmiR482aTS-NbSu	22	43
ACCATTTATGTATGACTCCCG	21	5	0.481004	NbmiR482aTS-NbSu	26	46
TTTATGTATGACTCCCGGA	19	5	0.481004	NbmiR482aTS-NbSu	30	48
TGGGGGGAGTCGGGAATAGA	20	4	0.384803	NbmiR482aTS-NbSu	7	26
GGAATAGACCATTTATGTAT	20	4	0.384803	NbmiR482aTS-NbSu	19	38
GAATAGACCATTTATGTAT	19	4	0.384803	NbmiR482aTS-NbSu	20	38
AATAGACCATTTATGTATGA	20	4	0.384803	NbmiR482aTS-NbSu	21	40
ACCATTTATGTATGACTCCCGGA	23	4	0.384803	NbmiR482aTS-NbSu	26	48
ATGTATGACTCCCGGAATT	19	4	0.384803	NbmiR482aTS-NbSu	33	51
TGGTATGGGGGGAGTCGGG	19	3	0.288603	NbmiR482aTS-NbSu	2	20
GGTATGGGGGGAGTCGGGAA	20	3	0.288603	NbmiR482aTS-NbSu	3	22
TATGGGGGGAGTCGGGAAT	19	3	0.288603	NbmiR482aTS-NbSu	5	23
ATGGGGGGAGTCGGGAATAG	20	3	0.288603	NbmiR482aTS-NbSu	6	25
ATGGGGGGAGTCGGGAATAGAC	22	3	0.288603	NbmiR482aTS-NbSu	6	27
TGGGGGGAGTCGGGAATAGACCAT	24	3	0.288603	NbmiR482aTS-NbSu	7	30
GAGTCGGGAATAGACCATTTATG	23	3	0.288603	NbmiR482aTS-NbSu	13	35
CGGGAATAGACCATTTATGTATGA	24	3	0.288603	NbmiR482aTS-NbSu	17	40
GAATAGACCATTTATGTATGACT	23	3	0.288603	NbmiR482aTS-NbSu	20	42
GAATAGACCATTTATGTATGACTC	24	3	0.288603	NbmiR482aTS-NbSu	20	43
GACCATTTATGTATGACTCCCGG	23	3	0.288603	NbmiR482aTS-NbSu	25	47
TTTATGTATGACTCCCGGAATTC	23	3	0.288603	NbmiR482aTS-NbSu	30	52
ATGTATGACTCCCGGAATTC	20	3	0.288603	NbmiR482aTS-NbSu	33	52
GTGGTATGGGGGGAGTCGGGAATA	24	2	0.192402	NbmiR482aTS-NbSu	1	24
GGTATGGGGGGAGTCGGGAATAGA	24	2	0.192402	NbmiR482aTS-NbSu	3	26
GTATGGGGGGAGTCGGGAA	19	2	0.192402	NbmiR482aTS-NbSu	4	22
TATGGGGGGAGTCGGGAATA	20	2	0.192402	NbmiR482aTS-NbSu	5	24
TGGGGGGAGTCGGGAATAG	19	2	0.192402	NbmiR482aTS-NbSu	7	25
TGGGGGGAGTCGGGAATAGACCA	23	2	0.192402	NbmiR482aTS-NbSu	7	29
GGGAGTCGGGAATAGACCAT	20	2	0.192402	NbmiR482aTS-NbSu	11	30
AGTCGGGAATAGACCATTTATG	22	2	0.192402	NbmiR482aTS-NbSu	14	35
GTCGGGAATAGACCATTTATGT	22	2	0.192402	NbmiR482aTS-NbSu	15	36
AATAGACCATTTATGTATGACTCC	24	2	0.192402	NbmiR482aTS-NbSu	21	44
ATAGACCATTTATGTATGACTCC	23	2	0.192402	NbmiR482aTS-NbSu	22	44
TAGACCATTTATGTATGACTCCC	23	2	0.192402	NbmiR482aTS-NbSu	23	45
TAGACCATTTATGTATGACTCCCG	24	2	0.192402	NbmiR482aTS-NbSu	23	46
GACCATTTATGTATGACTCCCGGA	24	2	0.192402	NbmiR482aTS-NbSu	25	48
CCATTTATGTATGACTCCCG	20	2	0.192402	NbmiR482aTS-NbSu	27	46
TTATGTATGACTCCCGGAA	19	2	0.192402	NbmiR482aTS-NbSu	31	49
TGTATGACTCCCGGAATTCCAAA	23	2	0.192402	NbmiR482aTS-NbSu	34	56
GTGGTATGGGGGGAGTCGG	19	1	0.0962009	NbmiR482aTS-NbSu	1	19
GTGGTATGGGGGGAGTCGGGAAT	23	1	0.0962009	NbmiR482aTS-NbSu	1	23
GGTATGGGGGGAGTCGGGAATAG	23	1	0.0962009	NbmiR482aTS-NbSu	3	25
ATGGGGGGAGTCGGGAATA	19	1	0.0962009	NbmiR482aTS-NbSu	6	24
ATGGGGGGAGTCGGGAATAGACC	23	1	0.0962009	NbmiR482aTS-NbSu	6	28
GGGGGGAGTCGGGAATAGA	19	1	0.0962009	NbmiR482aTS-NbSu	8	26
GGGGGGAGTCGGGAATAGAC	20	1	0.0962009	NbmiR482aTS-NbSu	8	27
GGGGGGAGTCGGGAATAGACCAT	23	1	0.0962009	NbmiR482aTS-NbSu	8	30
GGGGGAGTCGGGAATAGACCATT	23	1	0.0962009	NbmiR482aTS-NbSu	9	31
GGGGAGTCGGGAATAGACCA	20	1	0.0962009	NbmiR482aTS-NbSu	10	29
GGGGAGTCGGGAATAGACCATTTA	24	1	0.0962009	NbmiR482aTS-NbSu	10	33
GGGAGTCGGGAATAGACCATTTAT	24	1	0.0962009	NbmiR482aTS-NbSu	11	34
GGAGTCGGGAATAGACCATTT	21	1	0.0962009	NbmiR482aTS-NbSu	12	32
GGAGTCGGGAATAGACCATTTA	22	1	0.0962009	NbmiR482aTS-NbSu	12	33
GAGTCGGGAATAGACCATTTATGT	24	1	0.0962009	NbmiR482aTS-NbSu	13	36
AGTCGGGAATAGACCATTTAT	21	1	0.0962009	NbmiR482aTS-NbSu	14	34
GTCGGGAATAGACCATTTATG	21	1	0.0962009	NbmiR482aTS-NbSu	15	35
GGGAATAGACCATTTATGTATGA	23	1	0.0962009	NbmiR482aTS-NbSu	18	40
ATAGACCATTTATGTATGA	19	1	0.0962009	NbmiR482aTS-NbSu	22	40
TAGACCATTTATGTATGAC	19	1	0.0962009	NbmiR482aTS-NbSu	23	41
AGACCATTTATGTATGACTCCCG	23	1	0.0962009	NbmiR482aTS-NbSu	24	46
AGACCATTTATGTATGACTCCCGG	24	1	0.0962009	NbmiR482aTS-NbSu	24	47
GACCATTTATGTATGACTCC	20	1	0.0962009	NbmiR482aTS-NbSu	25	44
ACCATTTATGTATGACTCC	19	1	0.0962009	NbmiR482aTS-NbSu	26	44
ACCATTTATGTATGACTCCCGGAA	24	1	0.0962009	NbmiR482aTS-NbSu	26	49
CATTTATGTATGACTCCCGGAAT	23	1	0.0962009	NbmiR482aTS-NbSu	28	50
ATTTATGTATGACTCCCGG	19	1	0.0962009	NbmiR482aTS-NbSu	29	47

### Sheet: NbmiR482aTS-TSWV(x4)
smallRNA	size	reads	RPMs	gene	start	end	description
TATCAGCTCTGGGTGAATCGG	21	4365	345.403	pLB-TRV2-NbmiR482aTS-TSWV(x4)	55	75	syn-tasiR-TSWV-2
TGATTGTGTCCTTATCAGCTC	21	1996	157.944	pLB-TRV2-NbmiR482aTS-TSWV(x4)	43	63
TGTAAGACGTGATTGTGTCCT	21	1671	132.226	pLB-TRV2-NbmiR482aTS-TSWV(x4)	34	54	syn-tasiR-TSWV-1
TAGACCATTTATGTAAGACGTG	22	947	74.9363	pLB-TRV2-NbmiR482aTS-TSWV(x4)	23	44
TTATCAGCTCTGGGTGAATCGG	22	785	62.1172	pLB-TRV2-NbmiR482aTS-TSWV(x4)	54	75
TGAATCGGTTGGTATAGTGGG	21	721	57.0528	pLB-TRV2-NbmiR482aTS-TSWV(x4)	68	88
AGACCATTTATGTAAGACGTG	21	521	41.2268	pLB-TRV2-NbmiR482aTS-TSWV(x4)	24	44
GACCATTTATGTAAGACGTGAT	22	396	31.3355	pLB-TRV2-NbmiR482aTS-TSWV(x4)	25	46
ATAGACCATTTATGTAAGACGT	22	395	31.2564	pLB-TRV2-NbmiR482aTS-TSWV(x4)	22	43
TGAATCGGTTGGTATAGTGGGG	22	393	31.0981	pLB-TRV2-NbmiR482aTS-TSWV(x4)	68	89
ATTTATGTAAGACGTGATTGTG	22	386	30.5442	pLB-TRV2-NbmiR482aTS-TSWV(x4)	29	50
TTATGTAAGACGTGATTGTGT	21	379	29.9903	pLB-TRV2-NbmiR482aTS-TSWV(x4)	31	51
TATCAGCTCTGGGTGAATCGGT	22	324	25.6382	pLB-TRV2-NbmiR482aTS-TSWV(x4)	55	76
TTTATGTAAGACGTGATTGTG	21	314	24.8469	pLB-TRV2-NbmiR482aTS-TSWV(x4)	30	50
GTGAATCGGTTGGTATAGTGG	21	284	22.473	pLB-TRV2-NbmiR482aTS-TSWV(x4)	67	87
ATTTATGTAAGACGTGATTGT	21	270	21.3651	pLB-TRV2-NbmiR482aTS-TSWV(x4)	29	49
CCGTCAGAGTGCACAATCCATC	22	237	18.7538	pLB-TRV2-NbmiR482aTS-TSWV(x4)	94	115
TATGTAAGACGTGATTGTGTC	21	231	18.2791	pLB-TRV2-NbmiR482aTS-TSWV(x4)	32	52
GACCATTTATGTAAGACGTGATTG	24	229	18.1208	pLB-TRV2-NbmiR482aTS-TSWV(x4)	25	48
GTGATTGTGTCCTTATCAGCTC	22	215	17.013	pLB-TRV2-NbmiR482aTS-TSWV(x4)	42	63
TGTAAGACGTGATTGTGTCCTT	22	203	16.0634	pLB-TRV2-NbmiR482aTS-TSWV(x4)	34	55
TCAGCTCTGGGTGAATCGGTT	21	203	16.0634	pLB-TRV2-NbmiR482aTS-TSWV(x4)	57	77
AATCGGTTGGTATAGTGGGGC	21	196	15.5095	pLB-TRV2-NbmiR482aTS-TSWV(x4)	70	90
TAGTGGGGCATACCGTCAGAGT	22	185	14.6391	pLB-TRV2-NbmiR482aTS-TSWV(x4)	82	103
AATCGGTTGGTATAGTGGGGCA	22	177	14.006	pLB-TRV2-NbmiR482aTS-TSWV(x4)	70	91
GAATCGGTTGGTATAGTGGGGC	22	160	12.6608	pLB-TRV2-NbmiR482aTS-TSWV(x4)	69	90
TATAGTGGGGCATACCGTCAGA	22	160	12.6608	pLB-TRV2-NbmiR482aTS-TSWV(x4)	80	101
TAAGACGTGATTGTGTCCTTA	21	157	12.4234	pLB-TRV2-NbmiR482aTS-TSWV(x4)	36	56
GACCATTTATGTAAGACGTG	20	146	11.553	pLB-TRV2-NbmiR482aTS-TSWV(x4)	25	44
TGATTGTGTCCTTATCAGCTCT	22	146	11.553	pLB-TRV2-NbmiR482aTS-TSWV(x4)	43	64
GTGAATCGGTTGGTATAGTGGG	22	145	11.4739	pLB-TRV2-NbmiR482aTS-TSWV(x4)	67	88
GCTCTGGGTGAATCGGTTGGTA	22	128	10.1287	pLB-TRV2-NbmiR482aTS-TSWV(x4)	60	81
ATCGGTTGGTATAGTGGGGCA	21	113	8.94171	pLB-TRV2-NbmiR482aTS-TSWV(x4)	71	91
ATTTATGTAAGACGTGATTG	20	112	8.86258	pLB-TRV2-NbmiR482aTS-TSWV(x4)	29	48
TTTATGTAAGACGTGATTG	19	112	8.86258	pLB-TRV2-NbmiR482aTS-TSWV(x4)	30	48
GGGGAGTCGGGAATAGACCATT	22	107	8.46693	pLB-TRV2-NbmiR482aTS-TSWV(x4)	10	31
TAGTGGGGCATACCGTCAGAG	21	104	8.22954	pLB-TRV2-NbmiR482aTS-TSWV(x4)	82	102
TAGACCATTTATGTAAGACGT	21	100	7.91302	pLB-TRV2-NbmiR482aTS-TSWV(x4)	23	43
TGTGTCCTTATCAGCTCTGGGT	22	98	7.75475	pLB-TRV2-NbmiR482aTS-TSWV(x4)	47	68
CAGCTCTGGGTGAATCGGTTGGT	23	95	7.51736	pLB-TRV2-NbmiR482aTS-TSWV(x4)	58	80
TTTATGTAAGACGTGATTGTGT	22	88	6.96345	pLB-TRV2-NbmiR482aTS-TSWV(x4)	30	51
AGCTCTGGGTGAATCGGTTGG	21	88	6.96345	pLB-TRV2-NbmiR482aTS-TSWV(x4)	59	79
CTCTGGGTGAATCGGTTGGTA	21	86	6.80519	pLB-TRV2-NbmiR482aTS-TSWV(x4)	61	81
GAATCGGTTGGTATAGTGGGG	21	86	6.80519	pLB-TRV2-NbmiR482aTS-TSWV(x4)	69	89
CATACCGTCAGAGTGCACAATC	22	81	6.40954	pLB-TRV2-NbmiR482aTS-TSWV(x4)	90	111
AATAGACCATTTATGTAAGACG	22	78	6.17215	pLB-TRV2-NbmiR482aTS-TSWV(x4)	21	42
CAGCTCTGGGTGAATCGGTTGG	22	77	6.09302	pLB-TRV2-NbmiR482aTS-TSWV(x4)	58	79
TAGACCATTTATGTAAGACGTGAT	24	75	5.93476	pLB-TRV2-NbmiR482aTS-TSWV(x4)	23	46
CGTGATTGTGTCCTTATCAGCT	22	73	5.7765	pLB-TRV2-NbmiR482aTS-TSWV(x4)	41	62
TACCGTCAGAGTGCACAATCC	21	72	5.69737	pLB-TRV2-NbmiR482aTS-TSWV(x4)	92	112
ATAGTGGGGCATACCGTCAGAG	22	68	5.38085	pLB-TRV2-NbmiR482aTS-TSWV(x4)	81	102
CCATTTATGTAAGACGTGATTG	22	67	5.30172	pLB-TRV2-NbmiR482aTS-TSWV(x4)	27	48
ATGTAAGACGTGATTGTGTCCT	22	64	5.06433	pLB-TRV2-NbmiR482aTS-TSWV(x4)	33	54
CTGGGTGAATCGGTTGGTATAG	22	64	5.06433	pLB-TRV2-NbmiR482aTS-TSWV(x4)	63	84
GGTGAATCGGTTGGTATAGTGG	22	64	5.06433	pLB-TRV2-NbmiR482aTS-TSWV(x4)	66	87
TTATCAGCTCTGGGTGAATCGGT	23	63	4.9852	pLB-TRV2-NbmiR482aTS-TSWV(x4)	54	76
GGTGAATCGGTTGGTATAGTG	21	63	4.9852	pLB-TRV2-NbmiR482aTS-TSWV(x4)	66	86
AGCTCTGGGTGAATCGGTTGGT	22	62	4.90607	pLB-TRV2-NbmiR482aTS-TSWV(x4)	59	80
CGGGAATAGACCATTTATGTA	21	60	4.74781	pLB-TRV2-NbmiR482aTS-TSWV(x4)	17	37
TGGGTGAATCGGTTGGTATAG	21	60	4.74781	pLB-TRV2-NbmiR482aTS-TSWV(x4)	64	84
TACCGTCAGAGTGCACAATC	20	60	4.74781	pLB-TRV2-NbmiR482aTS-TSWV(x4)	92	111
TATCAGCTCTGGGTGAATCGGTT	23	59	4.66868	pLB-TRV2-NbmiR482aTS-TSWV(x4)	55	77
GTAAGACGTGATTGTGTCCTTA	22	58	4.58955	pLB-TRV2-NbmiR482aTS-TSWV(x4)	35	56
CGTGATTGTGTCCTTATCAGC	21	57	4.51042	pLB-TRV2-NbmiR482aTS-TSWV(x4)	41	61
ATAGACCATTTATGTAAGACG	21	53	4.1939	pLB-TRV2-NbmiR482aTS-TSWV(x4)	22	42
ATCAGCTCTGGGTGAATCGG	20	53	4.1939	pLB-TRV2-NbmiR482aTS-TSWV(x4)	56	75
AGACCATTTATGTAAGACGTGATT	24	52	4.11477	pLB-TRV2-NbmiR482aTS-TSWV(x4)	24	47
TATGTAAGACGTGATTGTGTCC	22	52	4.11477	pLB-TRV2-NbmiR482aTS-TSWV(x4)	32	53
TATAGTGGGGCATACCGTCAG	21	51	4.03564	pLB-TRV2-NbmiR482aTS-TSWV(x4)	80	100
TGGGGGGAGTCGGGAATAGACC	22	49	3.87738	pLB-TRV2-NbmiR482aTS-TSWV(x4)	7	28
TATAGTGGGGCATACCGTCAGAGT	24	48	3.79825	pLB-TRV2-NbmiR482aTS-TSWV(x4)	80	103
TGTAAGACGTGATTGTGTCC	20	45	3.56086	pLB-TRV2-NbmiR482aTS-TSWV(x4)	34	53
GGGTGAATCGGTTGGTATAGTG	22	45	3.56086	pLB-TRV2-NbmiR482aTS-TSWV(x4)	65	86
GTATAGTGGGGCATACCGTCAG	22	45	3.56086	pLB-TRV2-NbmiR482aTS-TSWV(x4)	79	100
TAAGACGTGATTGTGTCCTTAT	22	43	3.4026	pLB-TRV2-NbmiR482aTS-TSWV(x4)	36	57
CATTTATGTAAGACGTGATTG	21	42	3.32347	pLB-TRV2-NbmiR482aTS-TSWV(x4)	28	48
TCTGGGTGAATCGGTTGGTAT	21	40	3.16521	pLB-TRV2-NbmiR482aTS-TSWV(x4)	62	82
TACCGTCAGAGTGCACAATCCA	22	40	3.16521	pLB-TRV2-NbmiR482aTS-TSWV(x4)	92	113
ATAGACCATTTATGTAAGACGTG	23	39	3.08608	pLB-TRV2-NbmiR482aTS-TSWV(x4)	22	44
TTATGTAAGACGTGATTGTGTC	22	39	3.08608	pLB-TRV2-NbmiR482aTS-TSWV(x4)	31	52
TTGTGTCCTTATCAGCTCTGGGT	23	39	3.08608	pLB-TRV2-NbmiR482aTS-TSWV(x4)	46	68
TTATCAGCTCTGGGTGAATCG	21	39	3.08608	pLB-TRV2-NbmiR482aTS-TSWV(x4)	54	74
AGACCATTTATGTAAGACGTGAT	23	38	3.00695	pLB-TRV2-NbmiR482aTS-TSWV(x4)	24	46
TCGGTTGGTATAGTGGGGCATA	22	37	2.92782	pLB-TRV2-NbmiR482aTS-TSWV(x4)	72	93
TTGTGTCCTTATCAGCTCTGGG	22	35	2.76956	pLB-TRV2-NbmiR482aTS-TSWV(x4)	46	67
TGAATCGGTTGGTATAGTGG	20	35	2.76956	pLB-TRV2-NbmiR482aTS-TSWV(x4)	68	87
TTGGTATAGTGGGGCATACCG	21	35	2.76956	pLB-TRV2-NbmiR482aTS-TSWV(x4)	76	96	syn-tasiR-TSWV-3
TGGGTGAATCGGTTGGTATAGT	22	34	2.69043	pLB-TRV2-NbmiR482aTS-TSWV(x4)	64	85
GGGGGAGTCGGGAATAGACCA	21	33	2.61129	pLB-TRV2-NbmiR482aTS-TSWV(x4)	9	29
AATAGACCATTTATGTAAGACGTG	24	33	2.61129	pLB-TRV2-NbmiR482aTS-TSWV(x4)	21	44
ACCATTTATGTAAGACGTGATTG	23	33	2.61129	pLB-TRV2-NbmiR482aTS-TSWV(x4)	26	48
GCTCTGGGTGAATCGGTTGGT	21	33	2.61129	pLB-TRV2-NbmiR482aTS-TSWV(x4)	60	80
AGACCATTTATGTAAGACGTGA	22	32	2.53216	pLB-TRV2-NbmiR482aTS-TSWV(x4)	24	45
AATCGGTTGGTATAGTGGGG	20	32	2.53216	pLB-TRV2-NbmiR482aTS-TSWV(x4)	70	89
ACCATTTATGTAAGACGTGATT	22	31	2.45303	pLB-TRV2-NbmiR482aTS-TSWV(x4)	26	47
TTATCAGCTCTGGGTGAATCGGTT	24	31	2.45303	pLB-TRV2-NbmiR482aTS-TSWV(x4)	54	77
AGACGTGATTGTGTCCTTATCA	22	30	2.3739	pLB-TRV2-NbmiR482aTS-TSWV(x4)	38	59
TACCGTCAGAGTGCACAATCCATC	24	30	2.3739	pLB-TRV2-NbmiR482aTS-TSWV(x4)	92	115
GTAAGACGTGATTGTGTCCTT	21	29	2.29477	pLB-TRV2-NbmiR482aTS-TSWV(x4)	35	55
TGTAAGACGTGATTGTGTCCTTAT	24	28	2.21564	pLB-TRV2-NbmiR482aTS-TSWV(x4)	34	57
TCTGGGTGAATCGGTTGGTATA	22	28	2.21564	pLB-TRV2-NbmiR482aTS-TSWV(x4)	62	83
GGAATAGACCATTTATGTAAGACG	24	27	2.13651	pLB-TRV2-NbmiR482aTS-TSWV(x4)	19	42
TGAATCGGTTGGTATAGTG	19	27	2.13651	pLB-TRV2-NbmiR482aTS-TSWV(x4)	68	86
TGTGTCCTTATCAGCTCTGGG	21	26	2.05738	pLB-TRV2-NbmiR482aTS-TSWV(x4)	47	67
ATCGGTTGGTATAGTGGGGC	20	26	2.05738	pLB-TRV2-NbmiR482aTS-TSWV(x4)	71	90
ATACCGTCAGAGTGCACAATC	21	26	2.05738	pLB-TRV2-NbmiR482aTS-TSWV(x4)	91	111
GGGGAGTCGGGAATAGACCAT	21	25	1.97825	pLB-TRV2-NbmiR482aTS-TSWV(x4)	10	30
GACCATTTATGTAAGACGTGA	21	25	1.97825	pLB-TRV2-NbmiR482aTS-TSWV(x4)	25	45
TAAGACGTGATTGTGTCCTT	20	25	1.97825	pLB-TRV2-NbmiR482aTS-TSWV(x4)	36	55
GGGGGAGTCGGGAATAGACCAT	22	24	1.89912	pLB-TRV2-NbmiR482aTS-TSWV(x4)	9	30
TCGGGAATAGACCATTTATGTA	22	24	1.89912	pLB-TRV2-NbmiR482aTS-TSWV(x4)	16	37
GACGTGATTGTGTCCTTATCA	21	24	1.89912	pLB-TRV2-NbmiR482aTS-TSWV(x4)	39	59
TGATTGTGTCCTTATCAGCTCTGG	24	24	1.89912	pLB-TRV2-NbmiR482aTS-TSWV(x4)	43	66
ATAGTGGGGCATACCGTCAGA	21	24	1.89912	pLB-TRV2-NbmiR482aTS-TSWV(x4)	81	101
ATTGTGTCCTTATCAGCTCTGGGT	24	23	1.81999	pLB-TRV2-NbmiR482aTS-TSWV(x4)	45	68
GGGGGAGTCGGGAATAGACC	20	22	1.74086	pLB-TRV2-NbmiR482aTS-TSWV(x4)	9	28
TTATGTAAGACGTGATTGTG	20	21	1.66173	pLB-TRV2-NbmiR482aTS-TSWV(x4)	31	50
TGATTGTGTCCTTATCAGC	19	21	1.66173	pLB-TRV2-NbmiR482aTS-TSWV(x4)	43	61
TTGTGTCCTTATCAGCTCTGG	21	21	1.66173	pLB-TRV2-NbmiR482aTS-TSWV(x4)	46	66
TATCAGCTCTGGGTGAATCGGTTG	24	21	1.66173	pLB-TRV2-NbmiR482aTS-TSWV(x4)	55	78
GGGAGTCGGGAATAGACCATT	21	20	1.5826	pLB-TRV2-NbmiR482aTS-TSWV(x4)	11	31
TATGTAAGACGTGATTGTG	19	20	1.5826	pLB-TRV2-NbmiR482aTS-TSWV(x4)	32	50
GATTGTGTCCTTATCAGCTCT	21	20	1.5826	pLB-TRV2-NbmiR482aTS-TSWV(x4)	44	64
ATAGACCATTTATGTAAGACGTGA	24	19	1.50347	pLB-TRV2-NbmiR482aTS-TSWV(x4)	22	45
AGACGTGATTGTGTCCTTATCAGC	24	19	1.50347	pLB-TRV2-NbmiR482aTS-TSWV(x4)	38	61
GGGTGAATCGGTTGGTATAGT	21	19	1.50347	pLB-TRV2-NbmiR482aTS-TSWV(x4)	65	85
GTGATTGTGTCCTTATCAGCT	21	18	1.42434	pLB-TRV2-NbmiR482aTS-TSWV(x4)	42	62
CTCTGGGTGAATCGGTTGGTATAG	24	18	1.42434	pLB-TRV2-NbmiR482aTS-TSWV(x4)	61	84
GACCATTTATGTAAGACGTGATT	23	17	1.34521	pLB-TRV2-NbmiR482aTS-TSWV(x4)	25	47
ACCATTTATGTAAGACGTGAT	21	17	1.34521	pLB-TRV2-NbmiR482aTS-TSWV(x4)	26	46
CTTATCAGCTCTGGGTGAATCG	22	17	1.34521	pLB-TRV2-NbmiR482aTS-TSWV(x4)	53	74
TGAATCGGTTGGTATAGTGGGGC	23	17	1.34521	pLB-TRV2-NbmiR482aTS-TSWV(x4)	68	90
GAATCGGTTGGTATAGTGGG	20	17	1.34521	pLB-TRV2-NbmiR482aTS-TSWV(x4)	69	88
GAATAGACCATTTATGTAAGAC	22	16	1.26608	pLB-TRV2-NbmiR482aTS-TSWV(x4)	20	41
ATGTAAGACGTGATTGTGTCC	21	16	1.26608	pLB-TRV2-NbmiR482aTS-TSWV(x4)	33	53
TCCTTATCAGCTCTGGGTGAA	21	16	1.26608	pLB-TRV2-NbmiR482aTS-TSWV(x4)	51	71
ATCAGCTCTGGGTGAATCGGT	21	16	1.26608	pLB-TRV2-NbmiR482aTS-TSWV(x4)	56	76
TCAGCTCTGGGTGAATCGGT	20	16	1.26608	pLB-TRV2-NbmiR482aTS-TSWV(x4)	57	76
TGGGTGAATCGGTTGGTATAGTG	23	16	1.26608	pLB-TRV2-NbmiR482aTS-TSWV(x4)	64	86
TTGGTATAGTGGGGCATACCGT	22	16	1.26608	pLB-TRV2-NbmiR482aTS-TSWV(x4)	76	97
TGTAAGACGTGATTGTGTCCTTA	23	15	1.18695	pLB-TRV2-NbmiR482aTS-TSWV(x4)	34	56
TGTAAGACGTGATTGTGTC	19	15	1.18695	pLB-TRV2-NbmiR482aTS-TSWV(x4)	34	52
TCTGGGTGAATCGGTTGGTATAGT	24	15	1.18695	pLB-TRV2-NbmiR482aTS-TSWV(x4)	62	85
AGTGGGGCATACCGTCAGAGTG	22	15	1.18695	pLB-TRV2-NbmiR482aTS-TSWV(x4)	83	104
ACCATTTATGTAAGACGTGATTGT	24	14	1.10782	pLB-TRV2-NbmiR482aTS-TSWV(x4)	26	49
GATTGTGTCCTTATCAGCTC	20	14	1.10782	pLB-TRV2-NbmiR482aTS-TSWV(x4)	44	63
TGTCCTTATCAGCTCTGGGTG	21	14	1.10782	pLB-TRV2-NbmiR482aTS-TSWV(x4)	49	69
GTGAATCGGTTGGTATAGTG	20	14	1.10782	pLB-TRV2-NbmiR482aTS-TSWV(x4)	67	86
ATCGGTTGGTATAGTGGGGCAT	22	14	1.10782	pLB-TRV2-NbmiR482aTS-TSWV(x4)	71	92
GTGGTATGGGGGGAGTCGGG	20	13	1.02869	pLB-TRV2-NbmiR482aTS-TSWV(x4)	1	20
GGGGGAGTCGGGAATAGACCATT	23	13	1.02869	pLB-TRV2-NbmiR482aTS-TSWV(x4)	9	31
AATAGACCATTTATGTAAGAC	21	13	1.02869	pLB-TRV2-NbmiR482aTS-TSWV(x4)	21	41
GTAAGACGTGATTGTGTCCTTATC	24	13	1.02869	pLB-TRV2-NbmiR482aTS-TSWV(x4)	35	58
AGACGTGATTGTGTCCTTATC	21	13	1.02869	pLB-TRV2-NbmiR482aTS-TSWV(x4)	38	58
ACGTGATTGTGTCCTTATCAGCTC	24	13	1.02869	pLB-TRV2-NbmiR482aTS-TSWV(x4)	40	63
CTCTGGGTGAATCGGTTGGTAT	22	13	1.02869	pLB-TRV2-NbmiR482aTS-TSWV(x4)	61	82
AATCGGTTGGTATAGTGGGGCATA	24	13	1.02869	pLB-TRV2-NbmiR482aTS-TSWV(x4)	70	93
TAGACCATTTATGTAAGACGTGA	23	12	0.949562	pLB-TRV2-NbmiR482aTS-TSWV(x4)	23	45
ATTTATGTAAGACGTGATTGTGT	23	12	0.949562	pLB-TRV2-NbmiR482aTS-TSWV(x4)	29	51
AAGACGTGATTGTGTCCTTATCAG	24	12	0.949562	pLB-TRV2-NbmiR482aTS-TSWV(x4)	37	60
CGTGATTGTGTCCTTATCAGCTC	23	12	0.949562	pLB-TRV2-NbmiR482aTS-TSWV(x4)	41	63
ATTGTGTCCTTATCAGCTCTGG	22	12	0.949562	pLB-TRV2-NbmiR482aTS-TSWV(x4)	45	66
ATTGTGTCCTTATCAGCTCTG	21	12	0.949562	pLB-TRV2-NbmiR482aTS-TSWV(x4)	45	65
TCTGGGTGAATCGGTTGGTATAG	23	12	0.949562	pLB-TRV2-NbmiR482aTS-TSWV(x4)	62	84
TGGTATAGTGGGGCATACCGT	21	12	0.949562	pLB-TRV2-NbmiR482aTS-TSWV(x4)	77	97
GTGGGGCATACCGTCAGAGTG	21	12	0.949562	pLB-TRV2-NbmiR482aTS-TSWV(x4)	84	104
CCGTCAGAGTGCACAATCCAT	21	12	0.949562	pLB-TRV2-NbmiR482aTS-TSWV(x4)	94	114
GGGGAGTCGGGAATAGACC	19	11	0.870432	pLB-TRV2-NbmiR482aTS-TSWV(x4)	10	28
TCGGGAATAGACCATTTATGT	21	11	0.870432	pLB-TRV2-NbmiR482aTS-TSWV(x4)	16	36
GTAAGACGTGATTGTGTCCT	20	11	0.870432	pLB-TRV2-NbmiR482aTS-TSWV(x4)	35	54
AGCTCTGGGTGAATCGGTTGGTA	23	11	0.870432	pLB-TRV2-NbmiR482aTS-TSWV(x4)	59	81
GTATAGTGGGGCATACCGTCA	21	11	0.870432	pLB-TRV2-NbmiR482aTS-TSWV(x4)	79	99
ACCGTCAGAGTGCACAATCCA	21	11	0.870432	pLB-TRV2-NbmiR482aTS-TSWV(x4)	93	113
AGACCATTTATGTAAGACGT	20	10	0.791302	pLB-TRV2-NbmiR482aTS-TSWV(x4)	24	43
CATTTATGTAAGACGTGATTGTG	23	10	0.791302	pLB-TRV2-NbmiR482aTS-TSWV(x4)	28	50
TGATTGTGTCCTTATCAGCTCTG	23	10	0.791302	pLB-TRV2-NbmiR482aTS-TSWV(x4)	43	65
TGATTGTGTCCTTATCAGCT	20	10	0.791302	pLB-TRV2-NbmiR482aTS-TSWV(x4)	43	62
TATCAGCTCTGGGTGAATCG	20	10	0.791302	pLB-TRV2-NbmiR482aTS-TSWV(x4)	55	74
TCAGCTCTGGGTGAATCGGTTG	22	10	0.791302	pLB-TRV2-NbmiR482aTS-TSWV(x4)	57	78
CTCTGGGTGAATCGGTTGGT	20	10	0.791302	pLB-TRV2-NbmiR482aTS-TSWV(x4)	61	80
ATCGGTTGGTATAGTGGGG	19	10	0.791302	pLB-TRV2-NbmiR482aTS-TSWV(x4)	71	89
ATACCGTCAGAGTGCACAATCC	22	10	0.791302	pLB-TRV2-NbmiR482aTS-TSWV(x4)	91	112
TATGTAAGACGTGATTGTGT	20	9	0.712171	pLB-TRV2-NbmiR482aTS-TSWV(x4)	32	51
ATCAGCTCTGGGTGAATCGGTT	22	9	0.712171	pLB-TRV2-NbmiR482aTS-TSWV(x4)	56	77
GAATCGGTTGGTATAGTGG	19	9	0.712171	pLB-TRV2-NbmiR482aTS-TSWV(x4)	69	87
TCAGAGTGCACAATCCATCTT	21	9	0.712171	pLB-TRV2-NbmiR482aTS-TSWV(x4)	97	117	syn-tasiR-TSWV-4
TTTATGTAAGACGTGATTGT	20	8	0.633041	pLB-TRV2-NbmiR482aTS-TSWV(x4)	30	49
TATGTAAGACGTGATTGTGTCCT	23	8	0.633041	pLB-TRV2-NbmiR482aTS-TSWV(x4)	32	54
ATGTAAGACGTGATTGTGT	19	8	0.633041	pLB-TRV2-NbmiR482aTS-TSWV(x4)	33	51
TAAGACGTGATTGTGTCCTTATCA	24	8	0.633041	pLB-TRV2-NbmiR482aTS-TSWV(x4)	36	59
AAGACGTGATTGTGTCCTTATC	22	8	0.633041	pLB-TRV2-NbmiR482aTS-TSWV(x4)	37	58
GACGTGATTGTGTCCTTATCAGCT	24	8	0.633041	pLB-TRV2-NbmiR482aTS-TSWV(x4)	39	62
GTGATTGTGTCCTTATCAGC	20	8	0.633041	pLB-TRV2-NbmiR482aTS-TSWV(x4)	42	61
GTGAATCGGTTGGTATAGTGGGGC	24	8	0.633041	pLB-TRV2-NbmiR482aTS-TSWV(x4)	67	90
TGAATCGGTTGGTATAGTGGGGCA	24	8	0.633041	pLB-TRV2-NbmiR482aTS-TSWV(x4)	68	91
TCGGTTGGTATAGTGGGGCAT	21	8	0.633041	pLB-TRV2-NbmiR482aTS-TSWV(x4)	72	92
CGGTTGGTATAGTGGGGCATA	21	8	0.633041	pLB-TRV2-NbmiR482aTS-TSWV(x4)	73	93
TAGTGGGGCATACCGTCAGAGTG	23	8	0.633041	pLB-TRV2-NbmiR482aTS-TSWV(x4)	82	104
GTGGGGCATACCGTCAGAGT	20	8	0.633041	pLB-TRV2-NbmiR482aTS-TSWV(x4)	84	103
GTGGTATGGGGGGAGTCGGGA	21	7	0.553911	pLB-TRV2-NbmiR482aTS-TSWV(x4)	1	21
CGGGAATAGACCATTTATGTAAG	23	7	0.553911	pLB-TRV2-NbmiR482aTS-TSWV(x4)	17	39
GGAATAGACCATTTATGTAAG	21	7	0.553911	pLB-TRV2-NbmiR482aTS-TSWV(x4)	19	39
ATTTATGTAAGACGTGATTGTGTC	24	7	0.553911	pLB-TRV2-NbmiR482aTS-TSWV(x4)	29	52
TTTATGTAAGACGTGATTGTGTCC	24	7	0.553911	pLB-TRV2-NbmiR482aTS-TSWV(x4)	30	53
TTATGTAAGACGTGATTGTGTCCT	24	7	0.553911	pLB-TRV2-NbmiR482aTS-TSWV(x4)	31	54
ATGTAAGACGTGATTGTGTCCTTA	24	7	0.553911	pLB-TRV2-NbmiR482aTS-TSWV(x4)	33	56
GACGTGATTGTGTCCTTATCAGC	23	7	0.553911	pLB-TRV2-NbmiR482aTS-TSWV(x4)	39	61
ACGTGATTGTGTCCTTATCAGCT	23	7	0.553911	pLB-TRV2-NbmiR482aTS-TSWV(x4)	40	62
ACGTGATTGTGTCCTTATCAG	21	7	0.553911	pLB-TRV2-NbmiR482aTS-TSWV(x4)	40	60
TTGTGTCCTTATCAGCTCTGGGTG	24	7	0.553911	pLB-TRV2-NbmiR482aTS-TSWV(x4)	46	69
TCCTTATCAGCTCTGGGTGAAT	22	7	0.553911	pLB-TRV2-NbmiR482aTS-TSWV(x4)	51	72
TCAGCTCTGGGTGAATCGG	19	7	0.553911	pLB-TRV2-NbmiR482aTS-TSWV(x4)	57	75
CAGCTCTGGGTGAATCGGTT	20	7	0.553911	pLB-TRV2-NbmiR482aTS-TSWV(x4)	58	77
GTATGGGGGGAGTCGGGAATAG	22	6	0.474781	pLB-TRV2-NbmiR482aTS-TSWV(x4)	4	25
GGGGGGAGTCGGGAATAGACCATT	24	6	0.474781	pLB-TRV2-NbmiR482aTS-TSWV(x4)	8	31
AATAGACCATTTATGTAAGACGT	23	6	0.474781	pLB-TRV2-NbmiR482aTS-TSWV(x4)	21	43
TAAGACGTGATTGTGTCCTTATC	23	6	0.474781	pLB-TRV2-NbmiR482aTS-TSWV(x4)	36	58
ACGTGATTGTGTCCTTATCAGC	22	6	0.474781	pLB-TRV2-NbmiR482aTS-TSWV(x4)	40	61
GTGTCCTTATCAGCTCTGGGTG	22	6	0.474781	pLB-TRV2-NbmiR482aTS-TSWV(x4)	48	69
TATCAGCTCTGGGTGAATC	19	6	0.474781	pLB-TRV2-NbmiR482aTS-TSWV(x4)	55	73
CAGCTCTGGGTGAATCGGTTG	21	6	0.474781	pLB-TRV2-NbmiR482aTS-TSWV(x4)	58	78
CAGCTCTGGGTGAATCGGT	19	6	0.474781	pLB-TRV2-NbmiR482aTS-TSWV(x4)	58	76
AGCTCTGGGTGAATCGGTTGGTAT	24	6	0.474781	pLB-TRV2-NbmiR482aTS-TSWV(x4)	59	82
AATCGGTTGGTATAGTGGG	19	6	0.474781	pLB-TRV2-NbmiR482aTS-TSWV(x4)	70	88
AGTGGGGCATACCGTCAGAGT	21	6	0.474781	pLB-TRV2-NbmiR482aTS-TSWV(x4)	83	103
TGGGGCATACCGTCAGAGTGC	21	6	0.474781	pLB-TRV2-NbmiR482aTS-TSWV(x4)	85	105
TCAGAGTGCACAATCCATC	19	6	0.474781	pLB-TRV2-NbmiR482aTS-TSWV(x4)	97	115
TCGGGAATAGACCATTTATG	20	5	0.395651	pLB-TRV2-NbmiR482aTS-TSWV(x4)	16	35
TAGACCATTTATGTAAGACG	20	5	0.395651	pLB-TRV2-NbmiR482aTS-TSWV(x4)	23	42
ACCATTTATGTAAGACGTG	19	5	0.395651	pLB-TRV2-NbmiR482aTS-TSWV(x4)	26	44
CCATTTATGTAAGACGTGATT	21	5	0.395651	pLB-TRV2-NbmiR482aTS-TSWV(x4)	27	47
CATTTATGTAAGACGTGATTGT	22	5	0.395651	pLB-TRV2-NbmiR482aTS-TSWV(x4)	28	49
CATTTATGTAAGACGTGATT	20	5	0.395651	pLB-TRV2-NbmiR482aTS-TSWV(x4)	28	47
TATGTAAGACGTGATTGTGTCCTT	24	5	0.395651	pLB-TRV2-NbmiR482aTS-TSWV(x4)	32	55
GACGTGATTGTGTCCTTATC	20	5	0.395651	pLB-TRV2-NbmiR482aTS-TSWV(x4)	39	58
ACGTGATTGTGTCCTTATCA	20	5	0.395651	pLB-TRV2-NbmiR482aTS-TSWV(x4)	40	59
TCGGTTGGTATAGTGGGGCATACC	24	5	0.395651	pLB-TRV2-NbmiR482aTS-TSWV(x4)	72	95
GGTTGGTATAGTGGGGCATACC	22	5	0.395651	pLB-TRV2-NbmiR482aTS-TSWV(x4)	74	95
TGGTATAGTGGGGCATACCGTC	22	5	0.395651	pLB-TRV2-NbmiR482aTS-TSWV(x4)	77	98
GTATAGTGGGGCATACCGTC	20	5	0.395651	pLB-TRV2-NbmiR482aTS-TSWV(x4)	79	98
TGGGGCATACCGTCAGAGTGCA	22	5	0.395651	pLB-TRV2-NbmiR482aTS-TSWV(x4)	85	106
TATGGGGGGAGTCGGGAATAG	21	4	0.316521	pLB-TRV2-NbmiR482aTS-TSWV(x4)	5	25
TGGGGGGAGTCGGGAATAGACCAT	24	4	0.316521	pLB-TRV2-NbmiR482aTS-TSWV(x4)	7	30
TGGGGGGAGTCGGGAATAGACCA	23	4	0.316521	pLB-TRV2-NbmiR482aTS-TSWV(x4)	7	29
TGGGGGGAGTCGGGAATAGAC	21	4	0.316521	pLB-TRV2-NbmiR482aTS-TSWV(x4)	7	27
GGGGGGAGTCGGGAATAGACCA	22	4	0.316521	pLB-TRV2-NbmiR482aTS-TSWV(x4)	8	29
GGGGGGAGTCGGGAATAGACC	21	4	0.316521	pLB-TRV2-NbmiR482aTS-TSWV(x4)	8	28
GGGGGAGTCGGGAATAGACCATTT	24	4	0.316521	pLB-TRV2-NbmiR482aTS-TSWV(x4)	9	32
CGGGAATAGACCATTTATGT	20	4	0.316521	pLB-TRV2-NbmiR482aTS-TSWV(x4)	17	36
GAATAGACCATTTATGTAAGA	21	4	0.316521	pLB-TRV2-NbmiR482aTS-TSWV(x4)	20	40
ATGTAAGACGTGATTGTGTCCTT	23	4	0.316521	pLB-TRV2-NbmiR482aTS-TSWV(x4)	33	55
AAGACGTGATTGTGTCCTTATCA	23	4	0.316521	pLB-TRV2-NbmiR482aTS-TSWV(x4)	37	59
CGTGATTGTGTCCTTATCAGCTCT	24	4	0.316521	pLB-TRV2-NbmiR482aTS-TSWV(x4)	41	64
CGTGATTGTGTCCTTATCAG	20	4	0.316521	pLB-TRV2-NbmiR482aTS-TSWV(x4)	41	60
GATTGTGTCCTTATCAGCTCTG	22	4	0.316521	pLB-TRV2-NbmiR482aTS-TSWV(x4)	44	65
TGTGTCCTTATCAGCTCTGGGTG	23	4	0.316521	pLB-TRV2-NbmiR482aTS-TSWV(x4)	47	69
TGTCCTTATCAGCTCTGGGTGA	22	4	0.316521	pLB-TRV2-NbmiR482aTS-TSWV(x4)	49	70
GTCCTTATCAGCTCTGGGTG	20	4	0.316521	pLB-TRV2-NbmiR482aTS-TSWV(x4)	50	69
CAGCTCTGGGTGAATCGGTTGGTA	24	4	0.316521	pLB-TRV2-NbmiR482aTS-TSWV(x4)	58	81
GGTGAATCGGTTGGTATAGT	20	4	0.316521	pLB-TRV2-NbmiR482aTS-TSWV(x4)	66	85
GTGAATCGGTTGGTATAGTGGGG	23	4	0.316521	pLB-TRV2-NbmiR482aTS-TSWV(x4)	67	89
GTGAATCGGTTGGTATAGT	19	4	0.316521	pLB-TRV2-NbmiR482aTS-TSWV(x4)	67	85
TCGGTTGGTATAGTGGGGCA	20	4	0.316521	pLB-TRV2-NbmiR482aTS-TSWV(x4)	72	91
ATACCGTCAGAGTGCACAATCCAT	24	4	0.316521	pLB-TRV2-NbmiR482aTS-TSWV(x4)	91	114
CCGTCAGAGTGCACAATCCATCTT	24	4	0.316521	pLB-TRV2-NbmiR482aTS-TSWV(x4)	94	117
CGTCAGAGTGCACAATCCATC	21	4	0.316521	pLB-TRV2-NbmiR482aTS-TSWV(x4)	95	115
TGGTATGGGGGGAGTCGGGAAT	22	3	0.23739	pLB-TRV2-NbmiR482aTS-TSWV(x4)	2	23
TGGTATGGGGGGAGTCGGGA	20	3	0.23739	pLB-TRV2-NbmiR482aTS-TSWV(x4)	2	21
TGGTATGGGGGGAGTCGGG	19	3	0.23739	pLB-TRV2-NbmiR482aTS-TSWV(x4)	2	20
GGGAGTCGGGAATAGACCATTT	22	3	0.23739	pLB-TRV2-NbmiR482aTS-TSWV(x4)	11	32
CGGGAATAGACCATTTATGTAA	22	3	0.23739	pLB-TRV2-NbmiR482aTS-TSWV(x4)	17	38
GGAATAGACCATTTATGTAAGAC	23	3	0.23739	pLB-TRV2-NbmiR482aTS-TSWV(x4)	19	41
ATTTATGTAAGACGTGATT	19	3	0.23739	pLB-TRV2-NbmiR482aTS-TSWV(x4)	29	47
TAAGACGTGATTGTGTCCT	19	3	0.23739	pLB-TRV2-NbmiR482aTS-TSWV(x4)	36	54
GTGATTGTGTCCTTATCAGCTCTG	24	3	0.23739	pLB-TRV2-NbmiR482aTS-TSWV(x4)	42	65
ATTGTGTCCTTATCAGCTCTGGG	23	3	0.23739	pLB-TRV2-NbmiR482aTS-TSWV(x4)	45	67
TTGTGTCCTTATCAGCTCTG	20	3	0.23739	pLB-TRV2-NbmiR482aTS-TSWV(x4)	46	65
TGTCCTTATCAGCTCTGGGT	20	3	0.23739	pLB-TRV2-NbmiR482aTS-TSWV(x4)	49	68
CCTTATCAGCTCTGGGTGAATC	22	3	0.23739	pLB-TRV2-NbmiR482aTS-TSWV(x4)	52	73
CCTTATCAGCTCTGGGTGAAT	21	3	0.23739	pLB-TRV2-NbmiR482aTS-TSWV(x4)	52	72
CTTATCAGCTCTGGGTGAATCGGT	24	3	0.23739	pLB-TRV2-NbmiR482aTS-TSWV(x4)	53	76
TTATCAGCTCTGGGTGAATC	20	3	0.23739	pLB-TRV2-NbmiR482aTS-TSWV(x4)	54	73
TCTGGGTGAATCGGTTGGTA	20	3	0.23739	pLB-TRV2-NbmiR482aTS-TSWV(x4)	62	81
ATCGGTTGGTATAGTGGGGCATA	23	3	0.23739	pLB-TRV2-NbmiR482aTS-TSWV(x4)	71	93
GGTATAGTGGGGCATACCGTC	21	3	0.23739	pLB-TRV2-NbmiR482aTS-TSWV(x4)	78	98
GTATAGTGGGGCATACCGTCAGA	23	3	0.23739	pLB-TRV2-NbmiR482aTS-TSWV(x4)	79	101
TATAGTGGGGCATACCGTCAGAG	23	3	0.23739	pLB-TRV2-NbmiR482aTS-TSWV(x4)	80	102
ATAGTGGGGCATACCGTCAGAGT	23	3	0.23739	pLB-TRV2-NbmiR482aTS-TSWV(x4)	81	103
TAGTGGGGCATACCGTCAGA	20	3	0.23739	pLB-TRV2-NbmiR482aTS-TSWV(x4)	82	101
TGGGGCATACCGTCAGAGTG	20	3	0.23739	pLB-TRV2-NbmiR482aTS-TSWV(x4)	85	104
TACCGTCAGAGTGCACAATCCAT	23	3	0.23739	pLB-TRV2-NbmiR482aTS-TSWV(x4)	92	114
ACCGTCAGAGTGCACAATCCATCT	24	3	0.23739	pLB-TRV2-NbmiR482aTS-TSWV(x4)	93	116
ACCGTCAGAGTGCACAATCCAT	22	3	0.23739	pLB-TRV2-NbmiR482aTS-TSWV(x4)	93	114
GTCAGAGTGCACAATCCATCTT	22	3	0.23739	pLB-TRV2-NbmiR482aTS-TSWV(x4)	96	117
TGGTATGGGGGGAGTCGGGAATAG	24	2	0.15826	pLB-TRV2-NbmiR482aTS-TSWV(x4)	2	25
ATGGGGGGAGTCGGGAATAGAC	22	2	0.15826	pLB-TRV2-NbmiR482aTS-TSWV(x4)	6	27
ATGGGGGGAGTCGGGAATAG	20	2	0.15826	pLB-TRV2-NbmiR482aTS-TSWV(x4)	6	25
GGGGGGAGTCGGGAATAGACCAT	23	2	0.15826	pLB-TRV2-NbmiR482aTS-TSWV(x4)	8	30
GGGGAGTCGGGAATAGACCA	20	2	0.15826	pLB-TRV2-NbmiR482aTS-TSWV(x4)	10	29
GAGTCGGGAATAGACCATTTATG	23	2	0.15826	pLB-TRV2-NbmiR482aTS-TSWV(x4)	13	35
CGGGAATAGACCATTTATGTAAGA	24	2	0.15826	pLB-TRV2-NbmiR482aTS-TSWV(x4)	17	40
CGGGAATAGACCATTTATG	19	2	0.15826	pLB-TRV2-NbmiR482aTS-TSWV(x4)	17	35
GGGAATAGACCATTTATGTAAG	22	2	0.15826	pLB-TRV2-NbmiR482aTS-TSWV(x4)	18	39
GGAATAGACCATTTATGTAAGA	22	2	0.15826	pLB-TRV2-NbmiR482aTS-TSWV(x4)	19	40
GGAATAGACCATTTATGTAA	20	2	0.15826	pLB-TRV2-NbmiR482aTS-TSWV(x4)	19	38
GAATAGACCATTTATGTAAGACGT	24	2	0.15826	pLB-TRV2-NbmiR482aTS-TSWV(x4)	20	43
AATAGACCATTTATGTAAG	19	2	0.15826	pLB-TRV2-NbmiR482aTS-TSWV(x4)	21	39
ATAGACCATTTATGTAAGAC	20	2	0.15826	pLB-TRV2-NbmiR482aTS-TSWV(x4)	22	41
TTATGTAAGACGTGATTGTGTCC	23	2	0.15826	pLB-TRV2-NbmiR482aTS-TSWV(x4)	31	53
ATGTAAGACGTGATTGTGTC	20	2	0.15826	pLB-TRV2-NbmiR482aTS-TSWV(x4)	33	52
AGACGTGATTGTGTCCTTAT	20	2	0.15826	pLB-TRV2-NbmiR482aTS-TSWV(x4)	38	57
GTGTCCTTATCAGCTCTGGGT	21	2	0.15826	pLB-TRV2-NbmiR482aTS-TSWV(x4)	48	68
TCCTTATCAGCTCTGGGTGAATC	23	2	0.15826	pLB-TRV2-NbmiR482aTS-TSWV(x4)	51	73
CTTATCAGCTCTGGGTGAATC	21	2	0.15826	pLB-TRV2-NbmiR482aTS-TSWV(x4)	53	73
TCAGCTCTGGGTGAATCGGTTGGT	24	2	0.15826	pLB-TRV2-NbmiR482aTS-TSWV(x4)	57	80
AGCTCTGGGTGAATCGGTT	19	2	0.15826	pLB-TRV2-NbmiR482aTS-TSWV(x4)	59	77
GCTCTGGGTGAATCGGTTGG	20	2	0.15826	pLB-TRV2-NbmiR482aTS-TSWV(x4)	60	79
TGGGTGAATCGGTTGGTATAGTGG	24	2	0.15826	pLB-TRV2-NbmiR482aTS-TSWV(x4)	64	87
TGGGTGAATCGGTTGGTAT	19	2	0.15826	pLB-TRV2-NbmiR482aTS-TSWV(x4)	64	82
GGGTGAATCGGTTGGTATAGTGG	23	2	0.15826	pLB-TRV2-NbmiR482aTS-TSWV(x4)	65	87
GGTGAATCGGTTGGTATAG	19	2	0.15826	pLB-TRV2-NbmiR482aTS-TSWV(x4)	66	84
GAATCGGTTGGTATAGTGGGGCAT	24	2	0.15826	pLB-TRV2-NbmiR482aTS-TSWV(x4)	69	92
GAATCGGTTGGTATAGTGGGGCA	23	2	0.15826	pLB-TRV2-NbmiR482aTS-TSWV(x4)	69	91
AATCGGTTGGTATAGTGGGGCAT	23	2	0.15826	pLB-TRV2-NbmiR482aTS-TSWV(x4)	70	92
ATCGGTTGGTATAGTGGGGCATAC	24	2	0.15826	pLB-TRV2-NbmiR482aTS-TSWV(x4)	71	94
TCGGTTGGTATAGTGGGGC	19	2	0.15826	pLB-TRV2-NbmiR482aTS-TSWV(x4)	72	90
TATAGTGGGGCATACCGTCA	20	2	0.15826	pLB-TRV2-NbmiR482aTS-TSWV(x4)	80	99
TATAGTGGGGCATACCGTC	19	2	0.15826	pLB-TRV2-NbmiR482aTS-TSWV(x4)	80	98
ATAGTGGGGCATACCGTCAGAGTG	24	2	0.15826	pLB-TRV2-NbmiR482aTS-TSWV(x4)	81	104
ATAGTGGGGCATACCGTCAG	20	2	0.15826	pLB-TRV2-NbmiR482aTS-TSWV(x4)	81	100
TAGTGGGGCATACCGTCAG	19	2	0.15826	pLB-TRV2-NbmiR482aTS-TSWV(x4)	82	100
CATACCGTCAGAGTGCACAATCCA	24	2	0.15826	pLB-TRV2-NbmiR482aTS-TSWV(x4)	90	113
ATACCGTCAGAGTGCACAATCCA	23	2	0.15826	pLB-TRV2-NbmiR482aTS-TSWV(x4)	91	113
ATACCGTCAGAGTGCACAA	19	2	0.15826	pLB-TRV2-NbmiR482aTS-TSWV(x4)	91	109
ACCGTCAGAGTGCACAATCCATC	23	2	0.15826	pLB-TRV2-NbmiR482aTS-TSWV(x4)	93	115
GTGGTATGGGGGGAGTCGGGAATA	24	1	0.0791302	pLB-TRV2-NbmiR482aTS-TSWV(x4)	1	24
GTGGTATGGGGGGAGTCGGGAA	22	1	0.0791302	pLB-TRV2-NbmiR482aTS-TSWV(x4)	1	22
GTGGTATGGGGGGAGTCGG	19	1	0.0791302	pLB-TRV2-NbmiR482aTS-TSWV(x4)	1	19
GGTATGGGGGGAGTCGGGAATAGA	24	1	0.0791302	pLB-TRV2-NbmiR482aTS-TSWV(x4)	3	26
GGTATGGGGGGAGTCGGGAATAG	23	1	0.0791302	pLB-TRV2-NbmiR482aTS-TSWV(x4)	3	25
GTATGGGGGGAGTCGGGAATA	21	1	0.0791302	pLB-TRV2-NbmiR482aTS-TSWV(x4)	4	24
TATGGGGGGAGTCGGGAATAGACC	24	1	0.0791302	pLB-TRV2-NbmiR482aTS-TSWV(x4)	5	28
TATGGGGGGAGTCGGGAATAGA	22	1	0.0791302	pLB-TRV2-NbmiR482aTS-TSWV(x4)	5	26
ATGGGGGGAGTCGGGAATAGACCA	24	1	0.0791302	pLB-TRV2-NbmiR482aTS-TSWV(x4)	6	29
ATGGGGGGAGTCGGGAATAGACC	23	1	0.0791302	pLB-TRV2-NbmiR482aTS-TSWV(x4)	6	28
TGGGGGGAGTCGGGAATAG	19	1	0.0791302	pLB-TRV2-NbmiR482aTS-TSWV(x4)	7	25
GGGGAGTCGGGAATAGACCATTT	23	1	0.0791302	pLB-TRV2-NbmiR482aTS-TSWV(x4)	10	32
GAGTCGGGAATAGACCATTTA	21	1	0.0791302	pLB-TRV2-NbmiR482aTS-TSWV(x4)	13	33
TCGGGAATAGACCATTTATGTAAG	24	1	0.0791302	pLB-TRV2-NbmiR482aTS-TSWV(x4)	16	39
GGGAATAGACCATTTATGTAA	21	1	0.0791302	pLB-TRV2-NbmiR482aTS-TSWV(x4)	18	38
GGGAATAGACCATTTATGTA	20	1	0.0791302	pLB-TRV2-NbmiR482aTS-TSWV(x4)	18	37
GGAATAGACCATTTATGTA	19	1	0.0791302	pLB-TRV2-NbmiR482aTS-TSWV(x4)	19	37
AGACCATTTATGTAAGACG	19	1	0.0791302	pLB-TRV2-NbmiR482aTS-TSWV(x4)	24	42
GACCATTTATGTAAGACGT	19	1	0.0791302	pLB-TRV2-NbmiR482aTS-TSWV(x4)	25	43
CCATTTATGTAAGACGTGATTGTG	24	1	0.0791302	pLB-TRV2-NbmiR482aTS-TSWV(x4)	27	50
CCATTTATGTAAGACGTGATTGT	23	1	0.0791302	pLB-TRV2-NbmiR482aTS-TSWV(x4)	27	49
CCATTTATGTAAGACGTGAT	20	1	0.0791302	pLB-TRV2-NbmiR482aTS-TSWV(x4)	27	46
GTAAGACGTGATTGTGTCCTTAT	23	1	0.0791302	pLB-TRV2-NbmiR482aTS-TSWV(x4)	35	57
AAGACGTGATTGTGTCCTTA	20	1	0.0791302	pLB-TRV2-NbmiR482aTS-TSWV(x4)	37	56
GACGTGATTGTGTCCTTAT	19	1	0.0791302	pLB-TRV2-NbmiR482aTS-TSWV(x4)	39	57
GTGATTGTGTCCTTATCAGCTCT	23	1	0.0791302	pLB-TRV2-NbmiR482aTS-TSWV(x4)	42	64
GTGATTGTGTCCTTATCAG	19	1	0.0791302	pLB-TRV2-NbmiR482aTS-TSWV(x4)	42	60
GATTGTGTCCTTATCAGCTCTGG	23	1	0.0791302	pLB-TRV2-NbmiR482aTS-TSWV(x4)	44	66
GATTGTGTCCTTATCAGCT	19	1	0.0791302	pLB-TRV2-NbmiR482aTS-TSWV(x4)	44	62
ATTGTGTCCTTATCAGCTCT	20	1	0.0791302	pLB-TRV2-NbmiR482aTS-TSWV(x4)	45	64
GTGTCCTTATCAGCTCTGGGTGAA	24	1	0.0791302	pLB-TRV2-NbmiR482aTS-TSWV(x4)	48	71
TGTCCTTATCAGCTCTGGGTGAA	23	1	0.0791302	pLB-TRV2-NbmiR482aTS-TSWV(x4)	49	71
GTCCTTATCAGCTCTGGGTGAAT	23	1	0.0791302	pLB-TRV2-NbmiR482aTS-TSWV(x4)	50	72
GTCCTTATCAGCTCTGGGTGA	21	1	0.0791302	pLB-TRV2-NbmiR482aTS-TSWV(x4)	50	70
GTCCTTATCAGCTCTGGGT	19	1	0.0791302	pLB-TRV2-NbmiR482aTS-TSWV(x4)	50	68
TCCTTATCAGCTCTGGGTG	19	1	0.0791302	pLB-TRV2-NbmiR482aTS-TSWV(x4)	51	69
CCTTATCAGCTCTGGGTGAATCGG	24	1	0.0791302	pLB-TRV2-NbmiR482aTS-TSWV(x4)	52	75
CCTTATCAGCTCTGGGTGAATCG	23	1	0.0791302	pLB-TRV2-NbmiR482aTS-TSWV(x4)	52	74
CTTATCAGCTCTGGGTGAATCGG	23	1	0.0791302	pLB-TRV2-NbmiR482aTS-TSWV(x4)	53	75
CTTATCAGCTCTGGGTGAA	19	1	0.0791302	pLB-TRV2-NbmiR482aTS-TSWV(x4)	53	71
AGCTCTGGGTGAATCGGTTG	20	1	0.0791302	pLB-TRV2-NbmiR482aTS-TSWV(x4)	59	78
CTCTGGGTGAATCGGTTGGTATA	23	1	0.0791302	pLB-TRV2-NbmiR482aTS-TSWV(x4)	61	83
TCTGGGTGAATCGGTTGGT	19	1	0.0791302	pLB-TRV2-NbmiR482aTS-TSWV(x4)	62	80
CTGGGTGAATCGGTTGGTATAGTG	24	1	0.0791302	pLB-TRV2-NbmiR482aTS-TSWV(x4)	63	86
CTGGGTGAATCGGTTGGTATAGT	23	1	0.0791302	pLB-TRV2-NbmiR482aTS-TSWV(x4)	63	85
CTGGGTGAATCGGTTGGTAT	20	1	0.0791302	pLB-TRV2-NbmiR482aTS-TSWV(x4)	63	82
TGGGTGAATCGGTTGGTATA	20	1	0.0791302	pLB-TRV2-NbmiR482aTS-TSWV(x4)	64	83
GGGTGAATCGGTTGGTATAGTGGG	24	1	0.0791302	pLB-TRV2-NbmiR482aTS-TSWV(x4)	65	88
GGGTGAATCGGTTGGTATAG	20	1	0.0791302	pLB-TRV2-NbmiR482aTS-TSWV(x4)	65	84
CGGTTGGTATAGTGGGGCATAC	22	1	0.0791302	pLB-TRV2-NbmiR482aTS-TSWV(x4)	73	94
CGGTTGGTATAGTGGGGCAT	20	1	0.0791302	pLB-TRV2-NbmiR482aTS-TSWV(x4)	73	92
GGTTGGTATAGTGGGGCATA	20	1	0.0791302	pLB-TRV2-NbmiR482aTS-TSWV(x4)	74	93
GTTGGTATAGTGGGGCATACC	21	1	0.0791302	pLB-TRV2-NbmiR482aTS-TSWV(x4)	75	95
GTTGGTATAGTGGGGCATAC	20	1	0.0791302	pLB-TRV2-NbmiR482aTS-TSWV(x4)	75	94
TTGGTATAGTGGGGCATACCGTCA	24	1	0.0791302	pLB-TRV2-NbmiR482aTS-TSWV(x4)	76	99
TGGTATAGTGGGGCATACCGTCAG	24	1	0.0791302	pLB-TRV2-NbmiR482aTS-TSWV(x4)	77	100
GTATAGTGGGGCATACCGTCAGAG	24	1	0.0791302	pLB-TRV2-NbmiR482aTS-TSWV(x4)	79	102
AGTGGGGCATACCGTCAGA	19	1	0.0791302	pLB-TRV2-NbmiR482aTS-TSWV(x4)	83	101
GTGGGGCATACCGTCAGAG	19	1	0.0791302	pLB-TRV2-NbmiR482aTS-TSWV(x4)	84	102
TGGGGCATACCGTCAGAGTGCACA	24	1	0.0791302	pLB-TRV2-NbmiR482aTS-TSWV(x4)	85	108
TGGGGCATACCGTCAGAGTGCAC	23	1	0.0791302	pLB-TRV2-NbmiR482aTS-TSWV(x4)	85	107
TGGGGCATACCGTCAGAGT	19	1	0.0791302	pLB-TRV2-NbmiR482aTS-TSWV(x4)	85	103
GGGGCATACCGTCAGAGTGCACA	23	1	0.0791302	pLB-TRV2-NbmiR482aTS-TSWV(x4)	86	108
GGCATACCGTCAGAGTGCACA	21	1	0.0791302	pLB-TRV2-NbmiR482aTS-TSWV(x4)	88	108
GCATACCGTCAGAGTGCACAATC	23	1	0.0791302	pLB-TRV2-NbmiR482aTS-TSWV(x4)	89	111
GCATACCGTCAGAGTGCACAAT	22	1	0.0791302	pLB-TRV2-NbmiR482aTS-TSWV(x4)	89	110
CATACCGTCAGAGTGCACAATCC	23	1	0.0791302	pLB-TRV2-NbmiR482aTS-TSWV(x4)	90	112
CATACCGTCAGAGTGCACAAT	21	1	0.0791302	pLB-TRV2-NbmiR482aTS-TSWV(x4)	90	110
ACCGTCAGAGTGCACAATCC	20	1	0.0791302	pLB-TRV2-NbmiR482aTS-TSWV(x4)	93	112
CCGTCAGAGTGCACAATCC	19	1	0.0791302	pLB-TRV2-NbmiR482aTS-TSWV(x4)	94	112
CGTCAGAGTGCACAATCCATCT	22	1	0.0791302	pLB-TRV2-NbmiR482aTS-TSWV(x4)	95	116
TCAGAGTGCACAATCCATCT	20	1	0.0791302	pLB-TRV2-NbmiR482aTS-TSWV(x4)	97	116
