## Supplementary material for "Gene Silencing in Plants by Artificial Small RNAs Derived from Minimal Precursors and Expressed via Tobacco Rattle Virus": Data S2

### Sheet: Sheet1
smallRNA	size	reads	RPMs	gene	start	end	predicted phasiRNAs
GAGAACTTAGGCCACAACTTC	21	1	0.0962009	NbSu	967	987
AGAACTTAGGCCACAACTTCT	21	1	0.0962009	NbSu	968	988
CGTGAGAGATGCAGAGCTGAG	21	1	0.0962009	NbSu	1022	1042
AGGAATTCCGGGAGTCATACA	21	1	0.0962009	NbSu	1087	1107
GACTCAGCTAGGAACGCTCTT	21	1	0.0962009	NbSu	1140	1160
ACGAGCGTTGGCTGCACTAAA	21	1	0.0962009	NbSu	1265	1285
ACACAGACTGAGGAAGGATCC	21	1	0.0962009	NbSu	1343	1363
TCTTGATCTAAATTTTGGTGC	21	1	0.0962009	NbTAS3	35	55
TCTTACCTGAGCTTTCTGATC	21	1	0.0962009	NbTAS3	58	78
CCTGAGCTTTCTGATCGCCTC	21	10	0.962009	NbTAS3	63	83
CTGAGCTTTCTGATCGCCTCT	21	3	0.288603	NbTAS3	64	84
GCTTTCTGATCGCCTCTTCTC	21	2	0.192402	NbTAS3	68	88
TTCTGATCGCCTCTTCTCGTA	21	1	0.0962009	NbTAS3	71	91
CTGATCGCCTCTTCTCGTATT	21	2	0.192402	NbTAS3	73	93
GATCGCCTCTTCTCGTATTTT	21	1	0.0962009	NbTAS3	75	95
TCGCCTCTTCTCGTATTTTTT	21	4	0.384803	NbTAS3	77	97
CGCCTCTTCTCGTATTTTTTG	21	8	0.769607	NbTAS3	78	98
TCTTCTCGTATTTTTTGTTTT	21	1	0.0962009	NbTAS3	82	102
TCTCGTATTTTTTGTTTTTTC	21	1	0.0962009	NbTAS3	85	105
TCGTATTTTTTGTTTTTTCTC	21	1	0.0962009	NbTAS3	87	107
TTAATTTTTTAACTTGTTGCT	21	1	0.0962009	NbTAS3	115	135
TAATTTTTTAACTTGTTGCTT	21	1	0.0962009	NbTAS3	116	136
TTTTTTAACTTGTTGCTTTTT	21	3	0.288603	NbTAS3	119	139
TTTTTAACTTGTTGCTTTTTA	21	1	0.0962009	NbTAS3	120	140
TTTAACTTGTTGCTTTTTATT	21	1	0.0962009	NbTAS3	122	142
TAACTTGTTGCTTTTTATTCC	21	2	0.192402	NbTAS3	124	144
ACTTGTTGCTTTTTATTCCTC	21	3	0.288603	NbTAS3	126	146
CTTGTTGCTTTTTATTCCTCC	21	2	0.192402	NbTAS3	127	147
CTTTTTATTCCTCCACCTAGC	21	1	0.0962009	NbTAS3	134	154
TTATTCCTCCACCTAGCCTAG	21	9	0.865808	NbTAS3	138	158
TATTCCTCCACCTAGCCTAGT	21	1	0.0962009	NbTAS3	139	159
ATTCCTCCACCTAGCCTAGTC	21	5	0.481004	NbTAS3	140	160
TTCCTCCACCTAGCCTAGTCT	21	7	0.673406	NbTAS3	141	161
TCCTCCACCTAGCCTAGTCTT	21	8	0.769607	NbTAS3	142	162
CCTCCACCTAGCCTAGTCTTC	21	1	0.0962009	NbTAS3	143	163
CTCCACCTAGCCTAGTCTTCT	21	16	1.53921	NbTAS3	144	164
TCCACCTAGCCTAGTCTTCTT	21	4	0.384803	NbTAS3	145	165
CCACCTAGCCTAGTCTTCTTG	21	1	0.0962009	NbTAS3	146	166
ACCTAGCCTAGTCTTCTTGAC	21	4	0.384803	NbTAS3	148	168
CCTAGCCTAGTCTTCTTGACC	21	1	0.0962009	NbTAS3	149	169
CTAGCCTAGTCTTCTTGACCT	21	2	0.192402	NbTAS3	150	170
AGCCTAGTCTTCTTGACCTTG	21	3	0.288603	NbTAS3	152	172
TCTTCTTGACCTTGTAAGACC	21	1	0.0962009	NbTAS3	159	179
TTCTTGACCTTGTAAGACCTT	21	13	1.25061	NbTAS3	161	181	5'D1(+)
TCTTGACCTTGTAAGACCTTT	21	4	0.384803	NbTAS3	162	182
CTTGACCTTGTAAGACCTTTT	21	1	0.0962009	NbTAS3	163	183
TTGACCTTGTAAGACCTTTTC	21	2	0.192402	NbTAS3	164	184
TGACCTTGTAAGACCTTTTCT	21	3	0.288603	NbTAS3	165	185
GACCTTGTAAGACCTTTTCTT	21	3	0.288603	NbTAS3	166	186
CTTGTAAGACCTTTTCTTGAC	21	1	0.0962009	NbTAS3	169	189
TTGTAAGACCTTTTCTTGACC	21	3	0.288603	NbTAS3	170	190
ACCTTTTCTTGACCTTGTAAG	21	1	0.0962009	NbTAS3	177	197
TTTTCTTGACCTTGTAAGACC	21	1	0.0962009	NbTAS3	180	200
TTCTTGACCTTGTAAGACCCC	21	2	0.192402	NbTAS3	182	202	5'D2(+)
TGACCTTGTAAGACCCCGTGC	21	1	0.0962009	NbTAS3	186	206
GACCTTGTAAGACCCCGTGCT	21	3	0.288603	NbTAS3	187	207
ACCTTGTAAGACCCCGTGCTT	21	3	0.288603	NbTAS3	188	208
CCTTGTAAGACCCCGTGCTTT	21	2	0.192402	NbTAS3	189	209
CTTGTAAGACCCCGTGCTTTA	21	8	0.769607	NbTAS3	190	210
TAAGACCCCGTGCTTTATGTT	21	2	0.192402	NbTAS3	194	214
AAGACCCCGTGCTTTATGTTA	21	1	0.0962009	NbTAS3	195	215
AGACCCCGTGCTTTATGTTAT	21	1	0.0962009	NbTAS3	196	216
GACCCCGTGCTTTATGTTATA	21	3	0.288603	NbTAS3	197	217
ACCCCGTGCTTTATGTTATAT	21	5	0.481004	NbTAS3	198	218
CCCCGTGCTTTATGTTATATT	21	6	0.577205	NbTAS3	199	219
CCCGTGCTTTATGTTATATTT	21	7	0.673406	NbTAS3	200	220
CCGTGCTTTATGTTATATTTT	21	12	1.15441	NbTAS3	201	221
TATTCTTGTAATTCTTACGTT	21	1	0.0962009	NbTAS3	231	251
TCTTGTAATTCTTACGTTATG	21	2	0.192402	NbTAS3	234	254
TCTTACGTTATGACTTTTCGA	21	1	0.0962009	NbTAS3	243	263
TTACGTTATGACTTTTCGATG	21	8	0.769607	NbTAS3	245	265	5'D5(+)
ACGTTATGACTTTTCGATGTA	21	1	0.0962009	NbTAS3	247	267
CGTTATGACTTTTCGATGTAA	21	2	0.192402	NbTAS3	248	268
CTTTTCGATGTAAGAATTGTT	21	1	0.0962009	NbTAS3	256	276
TTTTCGATGTAAGAATTGTTT	21	1	0.0962009	NbTAS3	257	277
CGATGTAAGAATTGTTTAGTG	21	3	0.288603	NbTAS3	261	281
AGAATTGTTTAGTGTCCATTT	21	1	0.0962009	NbTAS3	268	288
ATTGTTTAGTGTCCATTTTCG	21	1	0.0962009	NbTAS3	271	291
TTAGTGTCCATTTTCGTTCCT	21	3	0.288603	NbTAS3	276	296
TTCGTTCCTGCCCAACTCATG	21	21	2.02022	NbTAS3	288	308
CGTTCCTGCCCAACTCATGTT	21	1	0.0962009	NbTAS3	290	310
CCTGCCCAACTCATGTTCTCC	21	1	0.0962009	NbTAS3	294	314
GCCCAACTCATGTTCTCCTTC	21	1	0.0962009	NbTAS3	297	317
CCAACTCATGTTCTCCTTCCT	21	1	0.0962009	NbTAS3	299	319
AACTCATGTTCTCCTTCCTTG	21	1	0.0962009	NbTAS3	301	321
TTCTCCTTCCTTGTCTATCCC	21	7	0.673406	NbTAS3	309	329
CTCCTTCCTTGTCTATCCCTC	21	1	0.0962009	NbTAS3	311	331
TCCTTGTCTATCCCTCCTGAG	21	1	0.0962009	NbTAS3	316	336
CTGAGCTATTCACACATGTTC	21	2	0.192402	NbTAS3	332	352
AGCTATTCACACATGTTCCTA	21	1	0.0962009	NbTAS3	335	355
AAGATCTGAGTTCAAGAAACA	21	1	0.0962009	NbTAS3	356	376
